# Novel genome assemblies and Evolutionary Dynamics of North American *Anopheles* mosquitoes

**DOI:** 10.1101/2021.08.31.458407

**Authors:** Cory A. Henderson, Karen Kemirembe, Sage McKeand, Christina Bergey, Jason L. Rasgon

**Affiliations:** Departments of Entomology and Disease Epidemiology, The Pennsylvania State University, University Park, PA, United States of America, 16801; Department of Genetics, Rutgers University, New Brunswick, NJ, United States of America, 08901

**Keywords:** Anopheles, Evolutionary Genomics, North American Vectors, Novel Genome Sequences

## Abstract

*Anopheles* mosquitoes are the principal vectors for malaria and lymphatic filariasis, and evidence for arboviral transmission under laboratory and natural contexts has been demonstrated. Vector management approaches require an understanding of the ecological, epidemiological, and biological context of the species in question, and increased interest in gene drive systems for vector control applications has resulted in an increased need for genome assemblies from understudied mosquito species. While the genomes for many *Anopheles* species have been sequenced, North American *Anopheles* taxa have been neglected. In this study we present novel genome assemblies for the North American species *An. crucians, An. freeborni, An. albimanus*, and *An. quadrimaculatus*, and examine the evolutionary relationship between these species. We identified 790 shared single copy orthologs between the newly sequenced genomes and created a phylogeny using 673 of the orthologs, identifying 525 orthologs with evidence for positive selection on at least one branch of the phylogeny. Gene ontology terms such as calcium ion signaling, histone binding, and protein acetylation were identified as being biased in the set of selected genes. These novel genome sequences will be useful in developing our understanding of the diverse biological traits that drive vectorial capacity in anophelines.
