## Supplementary Table 2 for "Novel genome assemblies and Evolutionary Dynamics of North American *Anopheles* mosquitoes"

### Sheet: sharedOrthologIDs
UniProt Accession	NCBI Accession
A0A1S4GN31	XM_001688437.1
A0A1W5C936	XM_309374.4
A0A1W5C973	XM_318833.4
A0A1W5C977	XM_318735.4
A0A1W5C9E6	XM_001688198.1
A0NB77	XM_001230583.2
A0NBB2	XM_001230618.3
A0NBC2	>ENA|EAL41737|EAL41737.1 Anopheles gambiae str. PEST AGAP007643-PB
A0NC04	XM_001230650.2
A0NCM7	XM_001237368.2
A0NCW8	XM_001230818.2
A0NCX0	XM_001230820.2
A0NCY5	XM_001230835.2
A0NDF7	XM_001230887.3
A0NDL7	XM_001230948.2
A0NDU6	XM_001230976.2
A0NDZ1	XM_001237560.2
A0NE37	XM_001237597.1
A0NEA9	XM_556035.3
A0NEJ3	XM_001237727.2
A0NFA5	XM_001237967.2
A0NFH6	XM_001231098.2
A0NFH7	XM_001231097.2
A0NG27	XM_001238136.2
A0NG38	XM_001238147.2
A0NG74	XM_001238248.2
A0NGB2	XM_001238207.3
A0NGK2	XM_001238257.1
A0NH37	XM_001238516.2
A0T4G4	XM_320531.4
A7UR45	XM_001687791.2
A7URS2	XM_001688013.1
A7URS5	XM_001688016.1
A7USB5	XM_001688212.1
A7USE5	XM_001688247.2
A7USN0	XM_001689354.1
A7UST9	XM_001688320.2
A7USY8	XM_001688361.2
A7UTD2	XM_001688511.1
A7UTI2	XM_001688566.1
A7UTQ3	XM_001688617.1
A7UUF9	XM_001688879.1
A7UUH1	XM_001688891.1
A7UUI6	XM_001688906.1
A7UUK4	XM_001688957.1
A7UUP0	XM_001688960.1
A7UUQ6	XM_001688976.1
A7UUR5	XM_001688985.1
A7UUX0	XM_001689037.1
A7UV55	XM_001689124.1
A7UV89	XM_001689148.1
A7UVF4	XM_001689223.1
A7UVG1	XM_001689230.2
A7UVG4	XM_001689233.1
A7UVG7	XM_001689236.2
A7UVG9	XM_001689238.2
A7UVH1	XM_001689240.1
A7UVH6	XM_001689245.1
A7UVJ6	XM_001689269.2
A7UVN5	XM_001689302.1
A7UVQ6	XM_001689323.2
A8B1K1	XM_307184.4
B3F7U0	XM_003437076.1
F5HIU6	XM_003436006.1
F5HIV2	XM_003436000.1
F5HIX4	XM_003436608.1
F5HIY0	XM_003435694.1
F5HJ18	XM_003437111.1
F5HJJ8	XM_003436938.1
F5HJW6	XM_003437031.1
F5HK53	XM_003436069.1
F5HKF0	XM_003436263.1
F5HKJ1	XM_003436219.1
F5HLA5	XM_003436476.1
F5HLC1	XM_003436492.1
F5HLR1	XM_003436399.1
F5HLS9	XM_003436841.1
F5HLU5	XM_003436812.1
F5HLW6	XM_003435677.1
F5HM59	XM_003436389.1
F5HM82	XM_003435960.1
F5HMA0	XM_003435943.1
F5HMV2	XM_003435740.1
P52818	XM_315009.4
Q380L6	XM_551101.3
Q380L7	XM_551097.4
Q380N5	XM_550973.4
Q380S9	XM_550721.4
Q5TMH1	XM_552645.4
Q5TMH4	XM_552635.3
Q5TMK1	XM_552560.3
Q5TML1	XM_552525.3
Q5TMX4	XM_551760.3
Q5TMX9	XM_551775.3
Q5TNA5	XM_552873.2
Q5TNA7	XM_552886.3
Q5TNB0	XM_552757.2
Q5TNF5	XM_553025.3
Q5TNH5	XM_553256.3
Q5TNH7	XM_553263.2
Q5TNS1	XM_554210.3
Q5TNZ4	XM_553877.2
Q5TPA6	XM_319374.4
Q5TPG0	XM_554264.3
Q5TPQ9	XM_554563.3
Q5TR92	XM_001688716.1
Q5TR94	XM_556655.3
Q5TRQ6	XM_556004.3
Q5TRR3	XM_555972.3
Q5TS41	XM_557956.3
Q5TSE7	XM_558090.3
Q5TSN8	XM_558354.4
Q5TST7	XM_558479.3
Q5TST8	XM_001688442.1
Q5TSZ9	XM_562161.4
Q5TT51	XM_562397.4
Q5TT59	XM_562427.3
Q5TTG8	XM_562955.4
Q5TUI7	XM_559226.2
Q5TVA9	XM_003436538.1
Q5TVI1	XM_559898.3
Q5TVR1	XM_564036.3
Q5TW89	XM_003437133.1
Q5TWJ2	XM_001688066.1
Q5TWL7	XM_565221.3
Q5TWM9	XM_565182.2
Q5TWT4	XM_564957.3
Q5TX48	XM_001687805.1
Q5TX70	XM_560368.4
Q7PCS8	XM_305994.2
Q7PCU7	XM_307121.4
Q7PD78	XM_309738.4
Q7PDC9	XM_307101.3
Q7PEZ6	XM_003436021.1
Q7PF83	XM_308512.4
Q7PGA7	XM_311467.3
Q7PGE8	XM_312628.5
Q7PGM0	XM_312160.5
Q7PGR0	XM_311884.5
Q7PGV2	XM_312909.5
Q7PH36	XM_312972.5
Q7PHP7	XM_314428.4
Q7PI62	XM_316645.4
Q7PJ32	XM_317468.3
Q7PJ34	XM_317465.2
Q7PJ67	XM_317247.4
Q7PJI7	XM_318050.4
Q7PJS3	XM_319438.3
Q7PJT3	XM_319373.3
Q7PJX7	XM_319165.3
Q7PJZ4	XM_319058.4
Q7PK21	XM_318937.5
Q7PKA2	XM_319540.5
Q7PKK3	XM_321892.4
Q7PKT6	XM_321501.2
Q7PKU6	XM_321426.4
Q7PLX5	XM_320117.3
Q7PLY3	XM_319524.3
Q7PLZ3	XM_319486.4
Q7PM16	XM_319247.2
Q7PM48	XM_319445.4
Q7PM55	XM_319403.3
Q7PM57	XM_318876.4
Q7PM75	XM_318818.4
Q7PM78	XM_319448.3
Q7PMB7	XM_319051.2
Q7PMD4	XM_319093.4
Q7PMD7	XM_319444.3
Q7PME1	XM_319437.4
Q7PME7	XM_319420.2
Q7PMG1	XM_319306.4
Q7PMG3	XM_319142.3
Q7PMH5	XM_319299.4
Q7PMI0	XM_319290.3
Q7PMI2	XM_318830.2
Q7PMP8	XM_318249.4
Q7PMQ5	XM_318238.4
Q7PMR9	XM_318175.4
Q7PMS2	XM_318014.3
Q7PMT7	XM_318051.4
Q7PMT8	XM_318117.4
Q7PMU0	XM_001689024.1
Q7PMU5	XM_318012.4
Q7PMU6	XM_318130.4
Q7PMU8	XM_318103.4
Q7PMW1	XM_001689035.1
Q7PMZ6	XM_317916.4
Q7PMZ9	XM_317920.4
Q7PN34	XM_316945.3
Q7PN97	XM_317365.5
Q7PNC5	XM_317349.5
Q7PND9	XM_317429.4
Q7PNF4	XM_317430.4
Q7PNG1	XM_317107.3
Q7PNJ3	XM_316863.5
Q7PNL8	XM_315879.4
Q7PNN9	XM_315562.4
Q7PNP8	XM_315683.2
Q7PNQ6	XM_316595.4
Q7PNT9	XM_316287.4
Q7PP20	XM_316442.3
Q7PP96	XM_315811.4
Q7PPB5	XM_316432.3
Q7PPB9	XM_315706.4
Q7PPF7	XM_315017.4
Q7PPG5	XM_315043.4
Q7PPH4	XM_315068.4
Q7PPH7	XM_315109.3
Q7PPI7	XM_315057.4
Q7PPK6	XM_314852.3
Q7PPL6	XM_314793.4
Q7PPL9	XM_314698.4
Q7PPN4	XM_314908.3
Q7PPN7	XM_314900.3
Q7PPP7	XM_314634.5
Q7PPS2	XM_314491.4
Q7PPU6	XM_314350.4
Q7PPU9	XM_314315.3
Q7PPZ7	XM_314172.4
Q7PQ55	XM_313820.5
Q7PQ69	XM_313704.5
Q7PQ76	XM_313588.4
Q7PQE8	XM_313497.3
Q7PQI2	XM_313302.5
Q7PQK3	XM_313116.4
Q7PQL6	XM_313158.3
Q7PQP0	XM_312973.4
Q7PQP3	XM_313155.5
Q7PQQ9	XM_312792.5
Q7PQT5	XM_312951.5
Q7PQY0	XM_312224.5
Q7PR00	XM_312548.5
Q7PR68	XM_312090.3
Q7PR74	XM_003436206.1
Q7PR82	XM_312391.5
Q7PRB2	XM_312030.5
Q7PRC9	XM_312626.4
Q7PRE2	XM_311746.4
Q7PRE6	XM_311750.4
Q7PRJ2	XM_311609.4
Q7PRK1	XM_311426.4
Q7PRQ8	XM_311172.4
Q7PRY5	XM_310613.3
Q7PRZ5	XM_310915.4
Q7PS00	XM_310918.5
Q7PS14	XM_311070.5
Q7PS26	XM_003436944.1
Q7PS32	XM_310791.5
Q7PS87	XM_310418.7
Q7PS93	XM_310397.7
Q7PSA6	XM_310169.4
Q7PSA8	XM_310203.3
Q7PSB1	XM_310198.4
Q7PSC6	XM_310197.4
Q7PSP0	XM_309335.4
Q7PST4	XM_309396.4
Q7PSX4	XM_309164.4
Q7PT87	XM_308755.4
Q7PT95	XM_308886.4
Q7PTA8	XM_308557.3
Q7PTF2	XM_308711.2
Q7PTF8	XM_308673.4
Q7PTG5	XM_308175.4
Q7PTI4	XM_308125.5
Q7PTK2	XM_307962.4
Q7PTN1	XM_307850.4
Q7PTN5	XM_307835.4
Q7PUC4	XM_321911.5
Q7PUN5	XM_321039.5
Q7PUQ2	XM_322064.5
Q7PUR5	XM_321231.5
Q7PUS4	XM_320986.3
Q7PUT8	XM_322027.5
Q7PUU3	XM_322033.4
Q7PUV9	XM_321414.5
Q7PV61	XM_320719.4
Q7PV74	XM_320209.4
Q7PVE7	XM_320098.3
Q7PVH1	XM_320074.4
Q7PVH2	XM_320073.4
Q7PVK3	XM_320042.3
Q7PVU5	XM_319948.4
Q7PVV6	XM_319937.4
Q7PVX1	XM_319922.4
Q7PVZ2	XM_319901.3
Q7PVZ3	XM_319900.4
Q7PVZ6	XM_319897.4
Q7PW17	XM_319873.4
Q7PW19	XM_319871.4
Q7PW34	XM_319856.4
Q7PW71	XM_319819.4
Q7PW73	XM_319817.4
Q7PW92	XM_319798.2
Q7PWB7	XM_319773.4
Q7PWB8	XM_319772.3
Q7PWC4	XM_319766.4
Q7PWC5	XM_319765.3
Q7PWC8	XM_319761.3
Q7PWF2	XM_319737.4
Q7PWF5	XM_319734.4
Q7PWH0	XM_319719.3
Q7PWI1	XM_319708.4
Q7PWK4	XM_319685.4
Q7PWL1	XM_319678.4
Q7PWL2	XM_319677.4
Q7PWL9	XM_319669.5
Q7PWM1	XM_319666.4
Q7PWN0	XM_319657.4
Q7PWN2	XM_319655.4
Q7PWP5	XM_319643.4
Q7PWV0	XM_319585.4
Q7PWV3	XM_319582.4
Q7PWW6	XM_319569.4
Q7PWX5	XM_322068.5
Q7PWX6	XM_322067.4
Q7PWY8	XM_322047.5
Q7PWZ4	XM_322028.4
Q7PWZ5	XM_322026.4
Q7PWZ6	XM_322025.5
Q7PWZ7	XM_322024.5
Q7PX12	XM_322003.5
Q7PX68	XM_321914.5
Q7PX75	XM_321897.3
Q7PXG0	XM_321748.3
Q7PXG3	XM_321745.4
Q7PXG5	XM_321740.5
Q7PXG9	XM_321735.4
Q7PXJ8	XM_003435784.1
Q7PXK1	XM_321688.5
Q7PXX9	XM_321447.5
Q7PXY5	XM_321440.4
Q7PY10	XM_321399.5
Q7PY13	XM_003435860.1
Q7PY24	XM_321371.4
Q7PY41	XM_321349.5
Q7PY98	XM_321253.4
Q7PYA1	XM_321248.5
Q7PYA2	XM_321247.5
Q7PYV9	XM_320903.3
Q7PYX5	XM_320879.4
Q7PYY3	XM_320869.2
Q7PYZ9	XM_320850.3
Q7PZ04	XM_320843.4
Q7PZ14	XM_320833.4
Q7PZ64	XM_320759.4
Q7PZ81	XM_320736.4
Q7PZA4	XM_320701.4
Q7PZB6	XM_320688.4
Q7PZC6	XM_320677.3
Q7PZD3	XM_320670.3
Q7PZF2	XM_320645.4
Q7PZH1	XM_320623.4
Q7PZI1	XM_320606.4
Q7PZM4	XM_320550.3
Q7PZR0	XM_320491.4
Q7PZS4	XM_320471.4
Q7PZV6	XM_320419.3
Q7Q027	XM_320314.4
Q7Q059	XM_320268.3
Q7Q079	XM_320240.5
Q7Q081	XM_320235.4
Q7Q087	XM_320227.3
Q7Q0A1	XM_320208.3
Q7Q0A6	XM_320200.4
Q7Q0B6	XM_320184.3
Q7Q0D0	XM_320167.4
Q7Q0D6	XM_320160.4
Q7Q0D9	XM_320154.3
Q7Q0E4	XM_320147.4
Q7Q0E5	XM_320146.3
Q7Q0F3	XM_320136.3
Q7Q0F8	XM_320128.3
Q7Q0G0	XM_320119.6
Q7Q0J5	XM_319504.3
Q7Q0K0	XM_319496.2
Q7Q0N0	XM_319442.1
Q7Q0N1	XM_319440.3
Q7Q0N7	XM_319426.4
Q7Q0N9	XM_319423.3
Q7Q0P1	XM_319421.4
Q7Q0P3	XM_319418.4
Q7Q0P4	XM_319417.4
Q7Q0Q0	XM_319407.2
Q7Q0Q1	XM_319406.3
Q7Q0Q6	XM_319395.4
Q7Q0R6	XM_319376.3
Q7Q0R9	XM_319371.4
Q7Q0S0	XM_319370.4
Q7Q0S1	XM_319369.4
Q7Q0S4	XM_319365.4
Q7Q0T4	XM_319348.4
Q7Q0T5	XM_319347.4
Q7Q0T8	XM_319339.4
Q7Q0U8	XM_319319.4
Q7Q0Y1	XM_319234.3
Q7Q107	XM_319180.4
Q7Q122	XM_319155.4
Q7Q123	XM_319152.4
Q7Q124	XM_319151.4
Q7Q132	XM_319140.3
Q7Q135	XM_319133.4
Q7Q136	XM_319132.4
Q7Q141	XM_319122.4
Q7Q152	XM_319105.2
Q7Q156	XM_319096.3
Q7Q1A0	XM_319013.4
Q7Q1A7	XM_318997.5
Q7Q1B7	XM_318984.4
Q7Q1D8	XM_318948.4
Q7Q1H3	XM_318883.4
Q7Q1H4	XM_318882.4
Q7Q1H8	XM_318878.3
Q7Q1H9	XM_318877.4
Q7Q1K6	XM_318824.2
Q7Q1Q7	XM_318733.4
Q7Q1Q8	XM_318732.4
Q7Q1R5	XM_318705.3
Q7Q1S5	XM_318686.3
Q7Q1U6	XM_318657.4
Q7Q1U8	XM_318655.2
Q7Q1U9	XM_318654.4
Q7Q1V0	XM_318652.3
Q7Q1V7	XM_318643.2
Q7Q1X3	XM_318613.4
Q7Q1Z5	XM_318571.4
Q7Q220	XM_318529.2
Q7Q229	XM_318516.4
Q7Q230	XM_318515.3
Q7Q239	XM_318503.4
Q7Q2B0	XM_318387.4
Q7Q2D4	XM_318345.3
Q7Q2H5	XM_318250.4
Q7Q2H6	XM_318245.4
Q7Q2L7	XM_318129.4
Q7Q2L9	XM_318119.4
Q7Q2M5	XM_318108.3
Q7Q2M9	XM_318102.3
Q7Q2N7	XM_318086.4
Q7Q2Q5	XM_318052.4
Q7Q2R7	XM_318033.4
Q7Q2R9	XM_318031.4
Q7Q2S1	XM_318028.4
Q7Q2S8	XM_318019.4
Q7Q2S9	XM_318018.4
Q7Q2T3	XM_318007.4
Q7Q2W8	XM_317946.4
Q7Q2Y3	XM_317926.4
Q7Q305	XM_317884.3
Q7Q306	XM_317882.4
Q7Q343	XM_317830.4
Q7Q357	XM_317807.4
Q7Q378	XM_317773.4
Q7Q395	XM_317740.4
Q7Q3A3	XM_317729.4
Q7Q3B2	XM_317714.4
Q7Q3B3	XM_317713.4
Q7Q3B7	XM_317707.4
Q7Q3C2	XM_317699.4
Q7Q3C3	XM_317696.4
Q7Q3C6	XM_317690.3
Q7Q3D0	XM_317686.4
Q7Q3E2	XM_317667.4
Q7Q3E3	XM_317666.4
Q7Q3E4	XM_317665.4
Q7Q3E6	XM_317656.3
Q7Q3N9	XM_317503.3
Q7Q3P1	XM_317501.4
Q7Q3P6	XM_317491.4
Q7Q3T3	XM_317433.4
Q7Q3T6	XM_317424.4
Q7Q3T9	XM_317420.3
Q7Q3U0	XM_317418.4
Q7Q3V6	XM_317395.4
Q7Q3V7	XM_317394.3
Q7Q3W6	XM_317383.4
Q7Q3X2	XM_317375.3
Q7Q3Z3	XM_317346.3
Q7Q407	XM_317327.4
Q7Q408	XM_317325.4
Q7Q410	XM_317320.4
Q7Q429	XM_317294.4
Q7Q455	XM_317243.4
Q7Q467	XM_317219.4
Q7Q472	XM_317207.4
Q7Q482	XM_317195.1
Q7Q4A4	XM_317156.3
Q7Q4A6	XM_317154.4
Q7Q4B4	XM_317141.3
Q7Q4B9	XM_317136.4
Q7Q4D3	XM_317113.3
Q7Q4G1	XM_317070.4
Q7Q4K6	XM_316997.4
Q7Q4L4	XM_316976.4
Q7Q4M6	XM_316956.4
Q7Q4N4	XM_316946.5
Q7Q4Q8	XM_316899.4
Q7Q4T5	XM_316854.5
Q7Q4W5	XM_316810.5
Q7Q501	XM_316741.5
Q7Q502	XM_316740.5
Q7Q543	XM_316681.4
Q7Q546	XM_316678.2
Q7Q547	XM_316676.4
Q7Q557	XM_316656.4
Q7Q569	XM_316639.4
Q7Q595	XM_316598.4
Q7Q5A5	XM_316578.4
Q7Q5J7	XM_316428.3
Q7Q5P2	XM_316353.3
Q7Q5P7	XM_316345.4
Q7Q5V3	XM_316257.4
Q7Q601	XM_316173.2
Q7Q605	XM_316164.4
Q7Q686	XM_316023.4
Q7Q687	XM_316020.4
Q7Q689	XM_316017.4
Q7Q6E8	XM_315921.4
Q7Q6I9	XM_315841.3
Q7Q6P8	XM_315750.4
Q7Q6S9	XM_315704.4
Q7Q6T3	XM_315697.3
Q7Q6Y3	XM_315617.3
Q7Q6Y4	XM_315616.4
Q7Q714	XM_315565.3
Q7Q715	XM_315563.4
Q7Q717	XM_315559.4
Q7Q757	XM_315493.4
Q7Q780	XM_315453.4
Q7Q7B2	XM_315413.4
Q7Q7B9	XM_315401.4
Q7Q7D7	XM_315375.4
Q7Q7E9	XM_315359.3
Q7Q7F1	XM_315357.2
Q7Q7F4	XM_315354.4
Q7Q7F5	XM_315353.3
Q7Q7M1	XM_315245.5
Q7Q7M5	XM_315239.5
Q7Q7M7	XM_315237.5
Q7Q7M9	XM_003436820.1
Q7Q7V8	XM_315101.4
Q7Q7W2	XM_315096.4
Q7Q7Z4	XM_315027.4
Q7Q871	XM_314892.5
Q7Q877	XM_314879.4
Q7Q878	XM_314878.3
Q7Q885	XM_314865.3
Q7Q887	XM_314863.4
Q7Q8C5	XM_314797.4
Q7Q8H8	XM_314722.4
Q7Q8H9	XM_314721.5
Q7Q8J1	XM_314700.4
Q7Q8L8	XM_314661.3
Q7Q8Q0	XM_314584.4
Q7Q8T2	XM_314543.3
Q7Q8T5	XM_314539.2
Q7Q8V5	XM_314511.4
Q7Q8V8	XM_314506.4
Q7Q8W0	XM_314504.4
Q7Q8W1	XM_314502.4
Q7Q8X0	XM_314482.4
Q7Q8X5	XM_314471.4
Q7Q8X9	XM_314467.5
Q7Q8Y1	XM_314465.4
Q7Q947	XM_314353.3
Q7Q961	XM_314330.3
Q7Q975	XM_314314.1
Q7Q9L3	XM_314066.4
Q7Q9Z0	XM_313819.5
Q7Q9Z3	XM_313813.5
Q7Q9Z4	XM_003436784.1
Q7QA58	XM_313708.4
Q7QA60	XM_313706.5
Q7QA65	XM_313699.5
Q7QA71	XM_313693.4
Q7QA84	XM_313657.5
Q7QAB5	XM_313594.4
Q7QAB8	XM_313591.5
Q7QAC2	XM_313586.5
Q7QAD3	XM_313568.5
Q7QAD5	XM_313566.5
Q7QAH2	XM_313492.5
Q7QAI1	XM_313474.3
Q7QAJ3	XM_313457.4
Q7QAM7	XM_313382.3
Q7QAR2	XM_313328.4
Q7QAT0	XM_313303.5
Q7QAT2	XM_313299.5
Q7QAT3	XM_313298.4
Q7QAT4	XM_313297.5
Q7QAT5	XM_313296.4
Q7QAT8	XM_313287.5
Q7QAT9	XM_313285.5
Q7QAZ2	XM_313198.5
Q7QB12	XM_313157.5
Q7QB13	XM_313156.4
Q7QB14	XM_313154.5
Q7QB16	XM_313152.4
Q7QB26	XM_313126.5
Q7QB33	XM_313109.5
Q7QBA7	XM_312987.5
Q7QBB1	XM_312977.4
Q7QBB2	XM_312976.5
Q7QBC2	XM_312950.5
Q7QBE5	XM_312908.4
Q7QBG4	XM_312881.5
Q7QBG7	XM_312877.4
Q7QBI7	XM_312848.5
Q7QBM4	XM_312782.5
Q7QBT9	XM_312664.3
Q7QBV3	XM_312644.5
Q7QBV6	XM_312640.5
Q7QBW3	XM_312631.5
Q7QBX7	XM_312606.5
Q7QC19	XM_312544.5
Q7QC22	XM_312541.5
Q7QC23	XM_312538.5
Q7QC24	XM_312537.5
Q7QC29	XM_312524.5
Q7QC30	XM_312523.4
Q7QC35	XM_312515.4
Q7QC49	XM_312496.4
Q7QC58	XM_312476.5
Q7QC61	XM_312473.3
Q7QC62	XM_312472.2
Q7QC68	XM_312464.4
Q7QCC6	XM_312380.2
Q7QCC7	XM_312379.3
Q7QCD1	XM_312367.5
Q7QCD3	XM_312365.4
Q7QCE6	XM_312343.4
Q7QCF0	XM_312339.5
Q7QCF3	XM_312335.5
Q7QCF8	XM_312329.5
Q7QCL0	XM_312246.5
Q7QCR6	XM_312149.4
Q7QCR9	XM_312144.5
Q7QCS1	XM_312142.5
Q7QCT0	XM_312125.4
Q7QCT9	XM_312113.5
Q7QCU0	XM_312112.3
Q7QCW3	XM_312083.5
Q7QCX1	XM_003436214.1
Q7QCX3	XM_312069.3
Q7QD21	XM_311993.4
Q7QD29	XM_311981.5
Q7QD32	XM_311977.5
Q7QD48	XM_311944.4
Q7QD49	XM_311943.4
Q7QD78	XM_311898.5
Q7QDE5	XM_311768.4
Q7QDE6	XM_311767.5
Q7QDE7	XM_311766.4
Q7QDE8	XM_003436440.1
Q7QDF2	XM_311759.5
Q7QDF8	XM_311753.4
Q7QDG3	XM_311745.5
Q7QDH6	XM_311731.5
Q7QDI9	XM_311710.5
Q7QDK0	XM_003436424.1
Q7QDK1	XM_311697.4
Q7QDK9	XM_311683.4
Q7QDP0	XM_311611.4
Q7QDP1	XM_311608.4
Q7QDR1	XM_311576.3
Q7QDR4	XM_311571.4
Q7QDS0	XM_311560.3
Q7QDS4	XM_311555.3
Q7QDU8	XM_311520.4
Q7QDW0	XM_311498.3
Q7QDY1	XM_311469.2
Q7QDZ2	XM_311450.4
Q7QE09	XM_311424.2
Q7QE19	XM_311411.4
Q7QE84	XM_311316.4
Q7QE92	XM_003437047.1
Q7QED5	XM_311233.5
Q7QEE7	XM_311219.3
Q7QEG0	XM_003437006.1
Q7QEH0	XM_311182.5
Q7QEH4	XM_311178.5
Q7QEI8	XM_311150.5
Q7QEI9	XM_311149.5
Q7QEK0	XM_311138.5
Q7QEK3	XM_311134.4
Q7QEL0	XM_311123.3
Q7QEQ1	XM_311055.5
Q7QER8	XM_311028.5
Q7QES5	XM_311018.5
Q7QET0	XM_311010.5
Q7QEY9	XM_310914.5
Q7QF10	XM_310876.4
Q7QF69	XM_310789.5
Q7QF77	XM_310776.1
Q7QFA1	XM_310731.5
Q7QFB3	XM_310712.4
Q7QFB7	XM_310703.4
Q7QFG0	XM_310628.3
Q7QFJ9	XM_310550.5
Q7QFQ6	XM_310460.5
Q7QFR7	XM_310443.5
Q7QFU4	XM_310401.7
Q7QG20	XM_310258.6
Q7QG32	XM_310236.3
Q7QG34	XM_310221.4
Q7QG40	XM_310211.4
Q7QG41	XM_310210.4
Q7QG49	XM_310195.4
Q7QG58	XM_310174.4
Q7QG60	XM_310172.3
Q7QG61	XM_310171.4
Q7QG73	XM_310153.4
Q7QG74	XM_310152.5
Q7QG89	XM_310128.4
Q7QGB4	XM_310084.4
Q7QGG9	XM_309978.4
Q7QGH2	XM_309969.4
Q7QGJ8	XM_309937.4
Q7QGL1	XM_309917.4
Q7QGL9	XM_309899.3
Q7QGR5	XM_309839.5
Q7QGX5	XM_309763.4
Q7QGX8	XM_309759.4
Q7QH06	XM_309717.4
Q7QH29	XM_309679.5
Q7QH62	XM_309615.4
Q7QHB0	XM_309536.4
Q7QHF8	XM_309478.3
Q7QHG0	XM_309476.4
Q7QHH7	XM_309455.4
Q7QHN7	XM_309373.3
Q7QHP3	XM_309361.4
Q7QHQ2	XM_309351.4
Q7QHQ5	XM_309347.4
Q7QHT9	XM_309297.3
Q7QHU0	XM_309296.4
Q7QHU3	XM_309293.5
Q7QHW5	XM_309245.5
Q7QHY0	XM_003437122.1
Q7QHY2	XM_309209.5
Q7QI30	XM_309124.5
Q7QI31	XM_309122.5
Q7QI37	XM_309111.3
Q7QI70	XM_309058.3
Q7QI84	XM_309029.4
Q7QI85	XM_309028.4
Q7QIA9	>ENA|EAA04398|EAA04398.3 Anopheles gambiae str. PEST AGAP006757-PA
Q7QIE7	XM_308939.4
Q7QIG6	XM_308908.3
Q7QIH5	XM_308888.1
Q7QIM5	XM_308804.4
Q7QIN1	XM_308795.4
Q7QIP9	XM_308768.4
Q7QIS6	XM_308719.3
Q7QIT0	XM_308713.4
Q7QIW5	XM_308653.4
Q7QIW6	XM_308652.4
Q7QIX0	XM_308648.4
Q7QIX1	XM_308647.4
Q7QIY5	XM_308629.3
Q7QJ32	XM_308558.4
Q7QJ37	XM_308550.4
Q7QJA2	XM_308452.4
Q7QJA4	XM_308450.4
Q7QJM3	XM_308296.3
Q7QJN6	XM_308277.3
Q7QJU6	XM_308208.3
Q7QJU8	XM_308205.4
Q7QJV2	XM_308198.5
Q7QJW7	XM_308174.4
Q7QJZ4	XM_308135.4
Q7QK27	XM_308079.4
Q7QK37	XM_308058.5
Q7QK40	XM_308055.3
Q7QK68	XM_308012.5
Q7QK72	XM_308004.5
Q7QK73	XM_308003.5
Q7QK79	XM_307993.5
Q7QK95	XM_307957.5
Q7QKB8	XM_307926.5
Q7QKF4	XM_307879.5
Q7QKF5	XM_307878.4
Q7QKG7	XM_307851.4
Q7QKK3	XM_307777.3
Q7QKK4	XM_307776.4
Q7QKK5	XM_307775.5
Q7QL15	XM_307212.4
Q86PT5	XM_311285.4
Q8T4K0	XM_318947.4
Q8WTE6	XM_310173.1
Q95NF3	XM_319289.3

### Sheet: Sheet1
A0A1S4GN31
A0A1W5C936
A0A1W5C973
A0A1W5C977
A0A1W5C9E6
A0NB77
A0NBB2
A0NBC2
A0NC04
A0NCM7
A0NCW8
A0NCX0
A0NCY5
A0NDF7
A0NDL7
A0NDU6
A0NDZ1
A0NE37
A0NEA9
A0NEJ3
A0NFA5
A0NFH6
A0NFH7
A0NG27
A0NG38
A0NG74
A0NGB2
A0NGK2
A0NH37
A0T4G4
A7UR45
A7URS2
A7URS5
A7USB5
A7USE5
A7USN0
A7UST9
A7USY8
A7UTD2
A7UTI2
A7UTQ3
A7UUF9
A7UUH1
A7UUI6
A7UUK4
A7UUP0
A7UUQ6
A7UUR5
A7UUX0
A7UV55
A7UV89
A7UVF4
A7UVG1
A7UVG4
A7UVG7
A7UVG9
A7UVH1
A7UVH6
A7UVJ6
A7UVN5
A7UVQ6
A8B1K1
B3F7U0
F5HIU6
F5HIV2
F5HIX4
F5HIY0
F5HJ18
F5HJJ8
F5HJW6
F5HK53
F5HKF0
F5HKJ1
F5HLA5
F5HLC1
F5HLR1
F5HLS9
F5HLU5
F5HLW6
F5HM59
F5HM82
F5HMA0
F5HMV2
P52818
Q380L6
Q380L7
Q380N5
Q380S9
Q5TMH1
Q5TMH4
Q5TMK1
Q5TML1
Q5TMX4
Q5TMX9
Q5TNA5
Q5TNA7
Q5TNB0
Q5TNF5
Q5TNH5
Q5TNH7
Q5TNS1
Q5TNZ4
Q5TPA6
Q5TPG0
Q5TPQ9
Q5TR92
Q5TR94
Q5TRQ6
Q5TRR3
Q5TS41
Q5TSE7
Q5TSN8
Q5TST7
Q5TST8
Q5TSZ9
Q5TT51
Q5TT59
Q5TTG8
Q5TUI7
Q5TVA9
Q5TVI1
Q5TVR1
Q5TW89
Q5TWJ2
Q5TWL7
Q5TWM9
Q5TWT4
Q5TX48
Q5TX70
Q7PCS8
Q7PCU7
Q7PD78
Q7PDC9
Q7PEZ6
Q7PF83
Q7PGA7
Q7PGE8
Q7PGM0
Q7PGR0
Q7PGV2
Q7PH36
Q7PHP7
Q7PI62
Q7PJ32
Q7PJ34
Q7PJ67
Q7PJI7
Q7PJS3
Q7PJT3
Q7PJX7
Q7PJZ4
Q7PK21
Q7PKA2
Q7PKK3
Q7PKT6
Q7PKU6
Q7PLX5
Q7PLY3
Q7PLZ3
Q7PM16
Q7PM48
Q7PM55
Q7PM57
Q7PM75
Q7PM78
Q7PMB7
Q7PMD4
Q7PMD7
Q7PME1
Q7PME7
Q7PMG1
Q7PMG3
Q7PMH5
Q7PMI0
Q7PMI2
Q7PMP8
Q7PMQ5
Q7PMR9
Q7PMS2
Q7PMT7
Q7PMT8
Q7PMU0
Q7PMU5
Q7PMU6
Q7PMU8
Q7PMW1
Q7PMZ6
Q7PMZ9
Q7PN34
Q7PN97
Q7PNC5
Q7PND9
Q7PNF4
Q7PNG1
Q7PNJ3
Q7PNL8
Q7PNN9
Q7PNP8
Q7PNQ6
Q7PNT9
Q7PP20
Q7PP96
Q7PPB5
Q7PPB9
Q7PPF7
Q7PPG5
Q7PPH4
Q7PPH7
Q7PPI7
Q7PPK6
Q7PPL6
Q7PPL9
Q7PPN4
Q7PPN7
Q7PPP7
Q7PPS2
Q7PPU6
Q7PPU9
Q7PPZ7
Q7PQ55
Q7PQ69
Q7PQ76
Q7PQE8
Q7PQI2
Q7PQK3
Q7PQL6
Q7PQP0
Q7PQP3
Q7PQQ9
Q7PQT5
Q7PQY0
Q7PR00
Q7PR68
Q7PR74
Q7PR82
Q7PRB2
Q7PRC9
Q7PRE2
Q7PRE6
Q7PRJ2
Q7PRK1
Q7PRQ8
Q7PRY5
Q7PRZ5
Q7PS00
Q7PS14
Q7PS26
Q7PS32
Q7PS87
Q7PS93
Q7PSA6
Q7PSA8
Q7PSB1
Q7PSC6
Q7PSP0
Q7PST4
Q7PSX4
Q7PT87
Q7PT95
Q7PTA8
Q7PTF2
Q7PTF8
Q7PTG5
Q7PTI4
Q7PTK2
Q7PTN1
Q7PTN5
Q7PUC4
Q7PUN5
Q7PUQ2
Q7PUR5
Q7PUS4
Q7PUT8
Q7PUU3
Q7PUV9
Q7PV61
Q7PV74
Q7PVE7
Q7PVH1
Q7PVH2
Q7PVK3
Q7PVU5
Q7PVV6
Q7PVX1
Q7PVZ2
Q7PVZ3
Q7PVZ6
Q7PW17
Q7PW19
Q7PW34
Q7PW71
Q7PW73
Q7PW92
Q7PWB7
Q7PWB8
Q7PWC4
Q7PWC5
Q7PWC8
Q7PWF2
Q7PWF5
Q7PWH0
Q7PWI1
Q7PWK4
Q7PWL1
Q7PWL2
Q7PWL9
Q7PWM1
Q7PWN0
Q7PWN2
Q7PWP5
Q7PWV0
Q7PWV3
Q7PWW6
Q7PWX5
Q7PWX6
Q7PWY8
Q7PWZ4
Q7PWZ5
Q7PWZ6
Q7PWZ7
Q7PX12
Q7PX68
Q7PX75
Q7PXG0
Q7PXG3
Q7PXG5
Q7PXG9
Q7PXJ8
Q7PXK1
Q7PXX9
Q7PXY5
Q7PY10
Q7PY13
Q7PY24
Q7PY41
Q7PY98
Q7PYA1
Q7PYA2
Q7PYV9
Q7PYX5
Q7PYY3
Q7PYZ9
Q7PZ04
Q7PZ14
Q7PZ64
Q7PZ81
Q7PZA4
Q7PZB6
Q7PZC6
Q7PZD3
Q7PZF2
Q7PZH1
Q7PZI1
Q7PZM4
Q7PZR0
Q7PZS4
Q7PZV6
Q7Q027
Q7Q059
Q7Q079
Q7Q081
Q7Q087
Q7Q0A1
Q7Q0A6
Q7Q0B6
Q7Q0D0
Q7Q0D6
Q7Q0D9
Q7Q0E4
Q7Q0E5
Q7Q0F3
Q7Q0F8
Q7Q0G0
Q7Q0J5
Q7Q0K0
Q7Q0N0
Q7Q0N1
Q7Q0N7
Q7Q0N9
Q7Q0P1
Q7Q0P3
Q7Q0P4
Q7Q0Q0
Q7Q0Q1
Q7Q0Q6
Q7Q0R6
Q7Q0R9
Q7Q0S0
Q7Q0S1
Q7Q0S4
Q7Q0T4
Q7Q0T5
Q7Q0T8
Q7Q0U8
Q7Q0Y1
Q7Q107
Q7Q122
Q7Q123
Q7Q124
Q7Q132
Q7Q135
Q7Q136
Q7Q141
Q7Q152
Q7Q156
Q7Q1A0
Q7Q1A7
Q7Q1B7
Q7Q1D8
Q7Q1H3
Q7Q1H4
Q7Q1H8
Q7Q1H9
Q7Q1K6
Q7Q1Q7
Q7Q1Q8
Q7Q1R5
Q7Q1S5
Q7Q1U6
Q7Q1U8
Q7Q1U9
Q7Q1V0
Q7Q1V7
Q7Q1X3
Q7Q1Z5
Q7Q220
Q7Q229
Q7Q230
Q7Q239
Q7Q2B0
Q7Q2D4
Q7Q2H5
Q7Q2H6
Q7Q2L7
Q7Q2L9
Q7Q2M5
Q7Q2M9
Q7Q2N7
Q7Q2Q5
Q7Q2R7
Q7Q2R9
Q7Q2S1
Q7Q2S8
Q7Q2S9
Q7Q2T3
Q7Q2W8
Q7Q2Y3
Q7Q305
Q7Q306
Q7Q343
Q7Q357
Q7Q378
Q7Q395
Q7Q3A3
Q7Q3B2
Q7Q3B3
Q7Q3B7
Q7Q3C2
Q7Q3C3
Q7Q3C6
Q7Q3D0
Q7Q3E2
Q7Q3E3
Q7Q3E4
Q7Q3E6
Q7Q3N9
Q7Q3P1
Q7Q3P6
Q7Q3T3
Q7Q3T6
Q7Q3T9
Q7Q3U0
Q7Q3V6
Q7Q3V7
Q7Q3W6
Q7Q3X2
Q7Q3Z3
Q7Q407
Q7Q408
Q7Q410
Q7Q429
Q7Q455
Q7Q467
Q7Q472
Q7Q482
Q7Q4A4
Q7Q4A6
Q7Q4B4
Q7Q4B9
Q7Q4D3
Q7Q4G1
Q7Q4K6
Q7Q4L4
Q7Q4M6
Q7Q4N4
Q7Q4Q8
Q7Q4T5
Q7Q4W5
Q7Q501
Q7Q502
Q7Q543
Q7Q546
Q7Q547
Q7Q557
Q7Q569
Q7Q595
Q7Q5A5
Q7Q5J7
Q7Q5P2
Q7Q5P7
Q7Q5V3
Q7Q601
Q7Q605
Q7Q686
Q7Q687
Q7Q689
Q7Q6E8
Q7Q6I9
Q7Q6P8
Q7Q6S9
Q7Q6T3
Q7Q6Y3
Q7Q6Y4
Q7Q714
Q7Q715
Q7Q717
Q7Q757
Q7Q780
Q7Q7B2
Q7Q7B9
Q7Q7D7
Q7Q7E9
Q7Q7F1
Q7Q7F4
Q7Q7F5
Q7Q7M1
Q7Q7M5
Q7Q7M7
Q7Q7M9
Q7Q7V8
Q7Q7W2
Q7Q7Z4
Q7Q871
Q7Q877
Q7Q878
Q7Q885
Q7Q887
Q7Q8C5
Q7Q8H8
Q7Q8H9
Q7Q8J1
Q7Q8L8
Q7Q8Q0
Q7Q8T2
Q7Q8T5
Q7Q8V5
Q7Q8V8
Q7Q8W0
Q7Q8W1
Q7Q8X0
Q7Q8X5
Q7Q8X9
Q7Q8Y1
Q7Q947
Q7Q961
Q7Q975
Q7Q9L3
Q7Q9Z0
Q7Q9Z3
Q7Q9Z4
Q7QA58
Q7QA60
Q7QA65
Q7QA71
Q7QA84
Q7QAB5
Q7QAB8
Q7QAC2
Q7QAD3
Q7QAD5
Q7QAH2
Q7QAI1
Q7QAJ3
Q7QAM7
Q7QAR2
Q7QAT0
Q7QAT2
Q7QAT3
Q7QAT4
Q7QAT5
Q7QAT8
Q7QAT9
Q7QAZ2
Q7QB12
Q7QB13
Q7QB14
Q7QB16
Q7QB26
Q7QB33
Q7QBA7
Q7QBB1
Q7QBB2
Q7QBC2
Q7QBE5
Q7QBG4
Q7QBG7
Q7QBI7
Q7QBM4
Q7QBT9
Q7QBV3
Q7QBV6
Q7QBW3
Q7QBX7
Q7QC19
Q7QC22
Q7QC23
Q7QC24
Q7QC29
Q7QC30
Q7QC35
Q7QC49
Q7QC58
Q7QC61
Q7QC62
Q7QC68
Q7QCC6
Q7QCC7
Q7QCD1
Q7QCD3
Q7QCE6
Q7QCF0
Q7QCF3
Q7QCF8
Q7QCL0
Q7QCR6
Q7QCR9
Q7QCS1
Q7QCT0
Q7QCT9
Q7QCU0
Q7QCW3
Q7QCX1
Q7QCX3
Q7QD21
Q7QD29
Q7QD32
Q7QD48
Q7QD49
Q7QD78
Q7QDE5
Q7QDE6
Q7QDE7
Q7QDE8
Q7QDF2
Q7QDF8
Q7QDG3
Q7QDH6
Q7QDI9
Q7QDK0
Q7QDK1
Q7QDK9
Q7QDP0
Q7QDP1
Q7QDR1
Q7QDR4
Q7QDS0
Q7QDS4
Q7QDU8
Q7QDW0
Q7QDY1
Q7QDZ2
Q7QE09
Q7QE19
Q7QE84
Q7QE92
Q7QED5
Q7QEE7
Q7QEG0
Q7QEH0
Q7QEH4
Q7QEI8
Q7QEI9
Q7QEK0
Q7QEK3
Q7QEL0
Q7QEQ1
Q7QER8
Q7QES5
Q7QET0
Q7QEY9
Q7QF10
Q7QF69
Q7QF77
Q7QFA1
Q7QFB3
Q7QFB7
Q7QFG0
Q7QFJ9
Q7QFQ6
Q7QFR7
Q7QFU4
Q7QG20
Q7QG32
Q7QG34
Q7QG40
Q7QG41
Q7QG49
Q7QG58
Q7QG60
Q7QG61
Q7QG73
Q7QG74
Q7QG89
Q7QGB4
Q7QGG9
Q7QGH2
Q7QGJ8
Q7QGL1
Q7QGL9
Q7QGR5
Q7QGX5
Q7QGX8
Q7QH06
Q7QH29
Q7QH62
Q7QHB0
Q7QHF8
Q7QHG0
Q7QHH7
Q7QHN7
Q7QHP3
Q7QHQ2
Q7QHQ5
Q7QHT9
Q7QHU0
Q7QHU3
Q7QHW5
Q7QHY0
Q7QHY2
Q7QI30
Q7QI31
Q7QI37
Q7QI70
Q7QI84
Q7QI85
Q7QIA9
Q7QIE7
Q7QIG6
Q7QIH5
Q7QIM5
Q7QIN1
Q7QIP9
Q7QIS6
Q7QIT0
Q7QIW5
Q7QIW6
Q7QIX0
Q7QIX1
Q7QIY5
Q7QJ32
Q7QJ37
Q7QJA2
Q7QJA4
Q7QJM3
Q7QJN6
Q7QJU6
Q7QJU8
Q7QJV2
Q7QJW7
Q7QJZ4
Q7QK27
Q7QK37
Q7QK40
Q7QK68
Q7QK72
Q7QK73
Q7QK79
Q7QK95
Q7QKB8
Q7QKF4
Q7QKF5
Q7QKG7
Q7QKK3
Q7QKK4
Q7QKK5
Q7QL15
Q86PT5
Q8T4K0
Q8WTE6
Q95NF3
