## Supplementary Table 4 for "Novel genome assemblies and Evolutionary Dynamics of North American *Anopheles* mosquitoes"

### Sheet: aBSREL-g Profiler
Table S3-1: Results of gProfiler on hyPhy aBSREL output
GO Category	Term Name	Term ID	Term Size	P value: COL_albi1	P value: COL_albi2	P value: COL_quad3	P value: COL_quad4	P value: gambiae	P value: NC_crucians2	P value: NC_crucians3	P value: NC_crucians4	P value: NC_crucians5	P value: NC_crucians6	P value: NC_crucians8	P value: WA_freeborni1	P value: WA_freeborni2	P Value: NC_crucians2, NC_crucians4, NC_crucians3, NC_crucians6, NC_crucians5, NC_crucians8, COL_quad3, COL_quad4, WA_freeborni1, WA_freeborni2	P Value: COL_quad3, COL_quad4, WA_freeborni1, WA_freeborni2	P Value: COL_quad3, COL_quad4	P Value: WA_freeborni1, WA_freeborni2	P Value: NC_crucians2, NC_crucians4, NC_crucians3, NC_crucians6, NC_crucians5, NC_crucians8,	P Value: COL_albi1, COL_albi2
Molecular Function	L-tyrosine:2-oxoglutarate aminotransferase activity	GO:0004838	1	1	1	0.0219731	1	1	1	1	1	1	1	1	1	1	1	1	1	1	1	1
Molecular Function	L-tyrosine aminotransferase activity	GO:0070547	1	1	1	0.0219731	1	1	1	1	1	1	1	1	1	1	1	1	1	1	1	1
Molecular Function	DNA-binding transcription repressor activity, RNA polymerase II-specific	GO:0001227	16	1	1	1	1	0.419441	1	0.307549	1	1	1	0.353928	0.0255911	0.172745	1	1	1	1	1	0.379733
Molecular Function	DNA-binding transcription repressor activity	GO:0001217	16	1	1	1	1	0.419441	1	0.307549	1	1	1	0.353928	0.0255911	0.172745	1	1	1	1	1	0.379733
Molecular Function	water transmembrane transporter activity	GO:0005372	4	1	1	0.0292679	0.0457015	1	1	1	1	1	1	1	1	1	1	1	1	1	1	1
Molecular Function	protein-glutamic acid ligase activity	GO:0070739	4	1	1	0.0292679	1	1	1	1	1	1	1	1	1	1	1	1	1	1	1	1
Molecular Function	tubulin-glutamic acid ligase activity	GO:0070740	4	1	1	0.0292679	1	1	1	1	1	1	1	1	1	1	1	1	1	1	1	1
Molecular Function	water channel activity	GO:0015250	4	1	1	0.0292679	0.0457015	1	1	1	1	1	1	1	1	1	1	1	1	1	1	1
Molecular Function	RNA trimethylguanosine synthase activity	GO:0071164	1	1	1	1	0.0343049	0.106101	1	1	1	1	1	1	1	1	0.0854666	1	0.108066	1	0.095852	0.122123
Molecular Function	phospholipid scramblase activity	GO:0017128	3	1	1	1	1	0.0345104	1	1	1	1	1	1	1	1	0.0917877	1	1	0.100219	1	0.136236
Molecular Function	general transcription initiation factor activity	GO:0140223	16	1	1	1	1	0.0345104	0.357705	0.307549	0.285529	0.281849	0.195941	0.353928	1	0.172745	0.0854666	1	0.291686	0.0622357	1	0.0792979
Biological Process	terpenoid metabolic process	GO:0006721	3	1	1	1	1	1	1	1	1	1	1	0.0151983	1	1	1	1	1	1	1	1
Biological Process	vesicle tethering	GO:0099022	1	1	1	1	0.0189463	1	1	1	1	1	1	1	1	1	1	1	1	1	1	1
Biological Process	vesicle tethering involved in exocytosis	GO:0090522	1	1	1	1	0.0189463	1	1	1	1	1	1	1	1	1	1	1	1	1	1	1
Biological Process	7-methylguanosine cap hypermethylation	GO:0036261	1	1	1	1	0.0189463	0.196042	1	1	1	1	1	1	1	1	0.140421	1	0.226206	1	0.103455	0.353534
Biological Process	regulation of calcium ion transport	GO:0051924	4	1	1	1	1	0.28204	1	0.0201155	1	0.20252	0.236735	0.145606	1	1	1	1	0.298057	1	1	1
Biological Process	RNA metabolic process	GO:0016070	1641	1	0.683141	0.811272	0.431002	0.846628	0.230598	0.0212614	0.607092	0.220835	0.336998	0.606678	0.175848	0.600051	0.416104	0.730827	0.844173	1	0.708359	0.614597
Biological Process	heterocycle metabolic process	GO:0046483	2131	1	0.683141	0.853729	0.519712	0.991331	0.293329	0.0296628	0.602909	0.390067	0.335372	0.679233	0.266683	0.736094	0.585668	0.730827	0.910537	1	0.708359	0.780276
Biological Process	nucleobase-containing compound metabolic process	GO:0006139	2084	1	0.683141	0.853729	0.519712	0.991331	0.293329	0.0296628	0.64224	0.373417	0.324142	0.657434	0.251145	0.736094	0.567374	0.730827	0.896715	1	0.752522	0.754907
Biological Process	nucleic acid metabolic process	GO:0090304	1847	1	0.683141	0.839973	0.471723	0.913056	0.239248	0.0296628	0.65536	0.271848	0.324142	0.667723	0.203965	0.687585	0.433123	0.730827	0.833337	1	0.695477	0.680466
Biological Process	RNA processing	GO:0006396	478	1	0.414739	0.541431	0.431002	0.588301	0.239248	0.0296628	0.733113	0.856614	0.324142	0.741949	0.482813	0.339128	0.417249	1	0.565087	1	0.752522	0.789497
Biological Process	cellular aromatic compound metabolic process	GO:0006725	2145	1	0.683141	0.608682	0.519712	0.991331	0.293329	0.0296628	0.607092	0.391206	0.338992	0.686635	0.272543	0.736094	0.587285	0.730827	0.833337	1	0.708359	0.726228
Biological Process	organic cyclic compound metabolic process	GO:1901360	2174	1	0.683141	0.608682	0.522176	0.991331	0.293329	0.0303092	0.625711	0.403555	0.3627	0.693173	0.281694	0.736999	0.598892	0.730827	0.833337	1	0.724447	0.743385
Biological Process	gene expression	GO:0010467	1943	1	0.683141	0.849616	0.770851	0.772252	0.239248	0.03064	0.743874	0.220835	0.476037	0.76048	0.175848	0.562877	0.490236	0.730827	0.932125	1	0.736109	0.743385
Biological Process	fluid transport	GO:0042044	4	1	1	0.0461872	0.045438	1	1	1	1	1	1	1	1	1	1	1	1	1	1	1
Biological Process	water transport	GO:0006833	4	1	1	0.0461872	0.045438	1	1	1	1	1	1	1	1	1	1	1	1	1	1	1
Biological Process	erythrose 4-phosphate/phosphoenolpyruvate family amino acid catabolic process	GO:1902222	6	1	1	0.0461872	1	1	1	1	1	1	1	1	1	1	1	1	1	1	1	1
Biological Process	protein polyglutamylation	GO:0018095	6	1	1	0.0461872	1	1	1	1	1	1	1	1	1	1	1	1	1	1	1	1
Biological Process	erythrose 4-phosphate/phosphoenolpyruvate family amino acid metabolic process	GO:1902221	6	1	1	0.0461872	1	1	1	1	1	1	1	1	1	1	1	1	1	1	1	1
Biological Process	tyrosine catabolic process	GO:0006572	4	1	1	0.0461872	1	1	1	1	1	1	1	1	1	1	1	1	1	1	1	1
Biological Process	L-phenylalanine catabolic process	GO:0006559	6	1	1	0.0461872	1	1	1	1	1	1	1	1	1	1	1	1	1	1	1	1
Biological Process	L-phenylalanine metabolic process	GO:0006558	6	1	1	0.0461872	1	1	1	1	1	1	1	1	1	1	1	1	1	1	1	1
Biological Process	7-methylguanosine RNA capping	GO:0009452	7	1	1	1	0.0496618	0.357222	1	1	1	1	1	1	1	1	0.267015	1	0.298057	1	0.210614	0.39973
Biological Process	RNA capping	GO:0036260	7	1	1	1	0.0496618	0.357222	1	1	1	1	1	1	1	1	0.267015	1	0.298057	1	0.210614	0.39973
Biological Process	vesicle targeting	GO:0006903	7	1	1	1	0.0496618	1	1	1	1	1	1	1	1	1	1	1	1	1	1	1
Cellular Component	PeBoW complex	GO:0070545	3	1	0.0080749	1	1	0.171493	1	0.0765142	1	1	0.138735	1	0.15736	1	1	1	1	1	1	1
Cellular Component	nuclear DNA-directed RNA polymerase complex	GO:0055029	72	1	1	1	1	0.125689	1	0.341239	0.370889	1	0.322792	1	0.343115	0.319784	0.0267205	1	0.460179	0.115565	0.537957	0.013117
Cellular Component	DNA-directed RNA polymerase complex	GO:0000428	73	1	1	1	1	0.125689	1	0.341239	0.370889	1	0.322792	1	0.343115	0.319784	0.0267205	1	0.460179	0.115565	0.537957	0.013117
Cellular Component	RNA polymerase complex	GO:0030880	74	1	1	1	1	0.125689	1	0.341239	0.370889	1	0.322792	1	0.343115	0.319784	0.0267205	1	0.460179	0.115565	0.537957	0.013117
Cellular Component	intracellular protein-containing complex	GO:0140535	366	1	1	0.438905	0.411201	0.1486	1	0.401184	0.49832	0.564475	0.453218	0.87715	0.707905	0.655745	0.072167	1	0.572402	0.122007	0.490084	0.0140395
Cellular Component	transferase complex	GO:1990234	368	1	1	1	1	0.183631	1	0.728622	0.49832	0.770561	0.243259	0.87715	0.707905	0.347891	0.0267205	1	0.572402	0.0902798	0.726188	0.0140395
Cellular Component	growth cone	GO:0030426	2	1	1	1	0.0210526	1	1	1	1	1	1	1	1	1	1	1	1	1	1	1
Cellular Component	growth cone membrane	GO:0032584	1	1	1	1	0.0210526	1	1	1	1	1	1	1	1	1	1	1	1	1	1	1
Cellular Component	tRNA-splicing ligase complex	GO:0072669	3	1	1	0.0273684	0.0210526	1	1	0.0765142	1	0.280836	1	1	1	1	1	1	1	1	0.243325	1
Cellular Component	90S preribosome	GO:0030686	29	1	0.0260191	1	1	0.171493	1	0.0765142	1	1	0.243259	1	0.283399	1	0.280598	1	1	1	0.404604	0.422882
Cellular Component	preribosome, large subunit precursor	GO:0030687	25	1	0.0260191	1	1	0.370801	1	0.291449	1	1	0.235052	1	0.280488	1	0.257064	1	0.295902	1	1	0.417611
Cellular Component	site of polarized growth	GO:0030427	5	1	1	1	0.0263004	1	1	1	1	1	1	1	1	1	1	1	1	1	1	1
Cellular Component	preribosome	GO:0030684	76	1	0.051141	1	1	0.171493	0.321408	0.136628	1	1	0.163229	1	0.343115	1	0.0267205	1	0.22964	1	0.537957	0.209085
Cellular Component	Golgi trans cisterna	GO:0000138	2	1	1	0.0273684	1	1	1	0.0765142	1	1	1	1	1	1	1	1	1	1	1	0.169754
Cellular Component	Golgi medial cisterna	GO:0005797	2	1	1	0.0273684	1	1	1	0.0765142	1	1	1	1	1	1	1	1	1	1	1	0.169754
Cellular Component	exocyst	GO:0000145	8	1	1	1	0.033635	1	1	1	1	1	0.165215	1	1	1	1	1	1	1	1	1
Cellular Component	distal axon	GO:0150034	10	1	1	1	0.0350159	1	1	1	1	1	1	1	1	1	1	1	1	1	1	1

### Sheet: MEME-g Profiler
Table S3-2: Results of gProfiler on hyPhy MEME output
GO Category	Term Name	Term ID	P Value	Term Size	Intersection Size
Molecular Function	lysine-acetylated histone binding	GO:0070577	0.0374287	3	3
Molecular Function	acetylation-dependent protein binding	GO:0140033	0.0374287	3	3
Cellular Component	endomembrane system	GO:0012505	0.00442342	861	67
Cellular Component	cytoplasm	GO:0005737	0.00606144	3380	195
